# A comprehensive survey and benchmark of deep learning-based methods for atomic model building from cryo-EM density maps

**DOI:** 10.1101/2025.03.02.641021

**Authors:** Chenwei Zhang, Anne Condon, Khanh Dao Duc

## Abstract

Advancements in deep learning (DL) have recently led to new methods for automated construction of atomic models of proteins, from single-particle cryogenic electron microscopy (cryo-EM) density maps. We conduct a comprehensive survey of these methods, distinguishing between direct model building approaches that only use density maps, and indirect ones that integrate sequence-to-structure predictions from AlphaFold. To evaluate them with better precision, we refine standard existing metrics, and benchmark a subset of representative DLmethods against traditional physics-based approaches using 50 cryo-EM density maps at varying resolutions. Our findings demonstrate that overall, DL-based methods outperform traditional physics-based methods. Our benchmark also shows the benefit of integrating AlphaFold as it improved the completeness and accuracy of the model, although its dependency on available sequence information and limited training data may limit its usage.
