## Supplementary material for "A comprehensive survey and benchmark of deep learning-based methods for atomic model building from cryo-EM density maps": Benchmark Results

### Sheet: Phenix_results
EMID	PDB ID	Resolution(Å)	Stoichiometry	# of Residues	TMRR-score	Precision	Recall	F1-score	TM-score	Existing Precision	Existing Recall	Existing F1 Score
6272	3j9s	2.6	Homo 3-mer - A3	1194	0.249	0.278	0.252	0.264	0.284	0.979	0.905	0.941
2984	5a1a	2.2	Homo 4-mer - A4	4088	0.236	0.279	0.25	0.264	0.309	0.977	0.891	0.932
3240	5fn5	4.3	Hetero 4-mer - A1B1C1D1	1542	0	0.033	0.024	0.028	0.105	0.919	0.75	0.826
8194	5k12	1.8	Homo 6-mer - A6	3348	0.105	0.297	0.303	0.3	0.37	0.781	0.845	0.812
8331	5szs	3.4	Homo 3-mer - A3	3975	0.001	0.008	0.006	0.007	0.089	0.947	0.717	0.816
8482	5u1d	3.97	Hetero 3-mer - A1B1C1	1522	0.007	0.044	0.031	0.036	0.123	0.935	0.723	0.815
8461	5uar	3.73	Monomer - A1	1494	0.019	0.154	0.109	0.128	0.211	0.933	0.755	0.835
8560	5uja	3.34	Monomer - A1	1460	0.003	0.056	0.04	0.047	0.192	0.844	0.657	0.739
8623	5uz7	4.1	Hetero 5-mer - A1B1C1D1E1	1438	0.002	0.02	0.014	0.017	0.101	0.936	0.737	0.825
8637	5v6p	4.1	Homo 2-mer - A2	814	0.007	0.077	0.083	0.08	0.168	0.732	0.826	0.776
8642	5v7v	3.9	Monomer - A1	818	0	0.036	0.036	0.036	0.178	0.783	0.829	0.805
8685	5vhw	7.8	Homo 4-mer - A4	4228	0.001	0.066	0.008	0.014	0.032	0.876	0.128	0.224
8782	5w81	3.37	Monomer - A1	1494	0.022	0.097	0.069	0.081	0.181	0.937	0.722	0.816
6724	5xjy	4.1	Monomer - A1	2305	0.004	0.051	0.027	0.036	0.117	0.936	0.548	0.691
6770	5xsy	4	Hetero 2-mer - A1B1	2029	0.005	0.03	0.022	0.026	0.142	0.941	0.742	0.829
9317	6n1q	5.16	Homo 8-mer - A8	4088	0.002	0.042	0.012	0.019	0.051	0.916	0.332	0.487
0346	6n52	4	Homo 2-mer - A2	1742	0.002	0.147	0.025	0.042	0.038	0.959	0.183	0.307
24783	7rzy	3.5	Homo 7-mer - A7	2310	0.004	0.077	0.02	0.031	0.049	0.899	0.256	0.399
25797	7tbf	3.1	Hetero 5-mer - A1B1C1D1E1	873	0.104	0.338	0.138	0.196	0.138	0.943	0.408	0.57
26126	7tu5	2.1	Homo 6-mer - A6	2784	0.213	0.329	0.246	0.281	0.264	0.968	0.656	0.782
26626	7unl	2.45	Homo 2-mer - A2	1008	0.396	0.519	0.441	0.477	0.45	0.979	0.845	0.907
26917	7uzs	2.2	Monomer - A1	691	0.381	0.329	0.41	0.365	0.422	0.736	0.939	0.825
26948	7v0q	2.5	Monomer - A1	691	0.295	0.198	0.316	0.243	0.334	0.577	0.935	0.713
33187	7xgr	2.6	Monomer - A1	671	0.158	0.213	0.22	0.216	0.25	0.677	0.734	0.705
33233	7xjp	2.71	Hetero 2-mer - A1B1	1160	0.137	0.308	0.149	0.201	0.169	0.958	0.501	0.658
33243	7xk4	3.1	Hetero 6-mer - A1B1C1D1E1F	1940	0.358	0.597	0.435	0.503	0.467	0.937	0.7	0.801
33306	7xmv	2.6	Homo 6-mer - A6	1926	0.325	0.219	0.36	0.272	0.409	0.438	0.569	0.495
33331	7xnz	3.6	Homo 4-mer - A4	1912	0.19	0.311	0.238	0.27	0.276	0.943	0.758	0.841
33861	7yim	2.6	Monomer - A1	609	0.065	0.231	0.061	0.096	0.072	0.922	0.258	0.404
34017	7ypx	3.12	Hetero 6-mer - A3B3	1353	0.119	0.246	0.12	0.161	0.154	0.933	0.486	0.639
14716	7zh0	3.2	Monomer - A1	556	0.137	0.282	0.162	0.205	0.173	0.936	0.564	0.704
14725	7zh6	3.67	Monomer - A1	556	0.211	0.474	0.301	0.368	0.306	0.928	0.651	0.765
15047	8a04	3.2	Homo 3-mer - A3	717	0.248	0.107	0.338	0.162	0.388	0.37	0.563	0.446
15220	8a7d	3.06	Hetero 3-mer - A1B1C1	3239	0.019	0.139	0.065	0.089	0.097	0.915	0.451	0.604
15560	8ap7	2.7	Hetero 30-mer - A2B2C2D2E2F2G2H2I2J2K2L2M2N2O2	4822	NaN	NaN	NaN	NaN	NaN	NaN	NaN	NaN
15561	8ap8	3.7	Hetero 5-mer - A1B1C1D1E1	1165	0.118	0.433	0.335	0.378	0.358	0.946	0.752	0.838
15686	8avx	3.5	Homo 2-mer - A2	1876	0.015	0.353	0.088	0.141	0.112	0.893	0.243	0.383
15960	8bc2	2.6	Homo 10-mer - A10	2180	0.176	0.247	0.233	0.24	0.263	0.962	0.929	0.945
26973	8csw	2.5	Monomer - A1	691	0.261	0.231	0.318	0.268	0.33	0.659	0.922	0.769
27022	8cvz	3.52	Hetero 10-mer - A4B4C2	4648	0.001	0.035	0.009	0.015	0.051	0.935	0.267	0.416
27431	8dh7	2.99	Homo 2-mer - A2	1052	0.118	0.249	0.224	0.236	0.239	0.927	0.868	0.896
27574	8dnm	2.76	Homo 4-mer - A4	2288	0.438	0.48	0.436	0.457	0.459	0.963	0.893	0.927
27755	8dwi	3.4	Monomer - A1	495	0.014	0.183	0.094	0.124	0.181	0.75	0.439	0.554
27760	8dwu	3.4	Hetero 9-mer - A5B3C1	3366	0.002	0.154	0.014	0.026	0.023	0.936	0.088	0.161
27842	8e2l	3.51	Hetero 6-mer - A4B2	3267	0.041	0.234	0.063	0.1	0.073	0.943	0.272	0.422
27899	8e50	3.67	Monomer - A1	767	0.254	0.356	0.309	0.331	0.336	0.92	0.816	0.865
28081	8efe	3.8	Hetero 2-mer - A1B1	1053	0.121	0.465	0.203	0.283	0.233	0.93	0.448	0.605
28637	8evu	2.58	Hetero 6-mer - A2B1C1D1E1	1934	0.135	0.221	0.176	0.196	0.189	0.928	0.764	0.838
29290	8fma	3.1	Hetero 22-mer - A11B11	22242	NaN	NaN	NaN	NaN	NaN	NaN	NaN	NaN
35136	8i2h	6	Monomer - A1	682	0.014	0.398	0.148	0.216	0.164	0.533	0.213	0.304

### Sheet: ModelAngelo_results
EMID	PDB ID	Resolution(Å)	Stoichiometry	# of Residues	TMRR-score	Precision	Recall	F1-score	TM-score	Existing Precision	Existing Recall	Existing F1 Score
6272	3j9s	2.6	Homo 3-mer - A3	1194	0.988	0.679	0.992	0.806	0.991	0.679	0.992	0.806
2984	5a1a	2.2	Homo 4-mer - A4	4088	0.844	0.861	0.84	0.85	0.852	0.998	0.973	0.986
3240	5fn5	4.3	Hetero 4-mer - A1B1C1D1	1542	0.119	0.335	0.128	0.185	0.133	0.965	0.377	0.542
8194	5k12	1.8	Homo 6-mer - A6	3348	0.766	0.508	0.757	0.608	0.777	0.644	0.963	0.772
8331	5szs	3.4	Homo 3-mer - A3	3975	0.775	0.812	0.773	0.792	0.792	0.989	0.946	0.967
8482	5u1d	3.97	Hetero 3-mer - A1B1C1	1522	0.167	0.493	0.17	0.253	0.17	0.214	0.076	0.112
8461	5uar	3.73	Monomer - A1	1494	0.273	0.476	0.28	0.352	0.282	0.98	0.582	0.73
8560	5uja	3.34	Monomer - A1	1460	0	0.227	0.008	0.015	0.009	0.348	0.012	0.024
8623	5uz7	4.1	Hetero 5-mer - A1B1C1D1E1	1438	0.633	0.88	0.656	0.752	0.67	0.977	0.735	0.839
8637	5v6p	4.1	Homo 2-mer - A2	814	0.358	0.867	0.363	0.512	0.369	0.969	0.411	0.577
8642	5v7v	3.9	Monomer - A1	818	0.339	0.384	0.338	0.359	0.344	0.969	0.858	0.91
8685	5vhw	7.8	Homo 4-mer - A4	4228	0	0.312	0.002	0.003	0.002	0.889	0.005	0.01
8782	5w81	3.37	Monomer - A1	1494	0.272	0.393	0.275	0.323	0.275	0.998	0.697	0.821
6724	5xjy	4.1	Monomer - A1	2305	0.064	0.173	0.068	0.098	0.07	0.966	0.39	0.555
6770	5xsy	4	Hetero 2-mer - A1B1	2029	0.367	0.519	0.37	0.432	0.373	0.971	0.7	0.814
9317	6n1q	5.16	Homo 8-mer - A8	4088	0.024	0.454	0.026	0.048	0.03	0.949	0.058	0.11
0346	6n52	4	Homo 2-mer - A2	1742	0.457	0.76	0.463	0.576	0.467	0.976	0.605	0.747
24783	7rzy	3.5	Homo 7-mer - A7	2310	0.161	0.425	0.162	0.235	0.162	0.989	0.381	0.55
25797	7tbf	3.1	Hetero 5-mer - A1B1C1D1E1	873	0.707	0.941	0.709	0.809	0.714	0.988	0.748	0.851
26126	7tu5	2.1	Homo 6-mer - A6	2784	0.904	0.972	0.91	0.94	0.915	0.999	0.936	0.967
26626	7unl	2.45	Homo 2-mer - A2	1008	0.588	0.592	0.59	0.591	0.59	0.958	0.958	0.958
26917	7uzs	2.2	Monomer - A1	691	0.586	0.64	0.587	0.612	0.586	0.992	0.91	0.949
26948	7v0q	2.5	Monomer - A1	691	0.658	0.661	0.66	0.66	0.659	0.985	0.983	0.984
33187	7xgr	2.6	Monomer - A1	671	0.724	0.56	0.723	0.631	0.725	0.681	0.879	0.767
33233	7xjp	2.71	Hetero 2-mer - A1B1	1160	0.847	0.975	0.853	0.91	0.865	0.986	0.863	0.921
33243	7xk4	3.1	Hetero 6-mer - A1B1C1D1E1F	1940	0.916	0.98	0.919	0.949	0.92	0.993	0.932	0.962
33306	7xmv	2.6	Homo 6-mer - A6	1926	0.987	0.287	0.99	0.445	0.991	0.287	0.99	0.445
33331	7xnz	3.6	Homo 4-mer - A4	1912	0.946	0.984	0.95	0.967	0.959	0.988	0.96	0.974
33861	7yim	2.6	Monomer - A1	609	0.087	0.333	0.09	0.141	0.091	1	0.27	0.426
34017	7ypx	3.12	Hetero 6-mer - A3B3	1353	0.549	0.773	0.55	0.643	0.557	0.971	0.705	0.817
14716	7zh0	3.2	Monomer - A1	556	0.308	0.423	0.311	0.359	0.316	0.978	0.729	0.836
14725	7zh6	3.67	Monomer - A1	556	0.059	0.299	0.144	0.195	0.165	0.987	0.483	0.649
15047	8a04	3.2	Homo 3-mer - A3	717	0.996	0.123	0.997	0.218	0.996	0.12	0.979	0.214
15220	8a7d	3.06	Hetero 3-mer - A1B1C1	3239	0.598	0.822	0.603	0.696	0.608	0.99	0.731	0.841
15560	8ap7	2.7	Hetero 30-mer - A2B2C2D2E2F2G2H2I2J2K2L2M2N2O2	4822	0.914	0.89	0.913	0.901	0.915	0.929	0.954	0.941
15561	8ap8	3.7	Hetero 5-mer - A1B1C1D1E1	1165	0.835	0.909	0.834	0.87	0.842	0.97	0.893	0.93
15686	8avx	3.5	Homo 2-mer - A2	1876	0.032	0.365	0.032	0.059	0.032	0.977	0.088	0.162
15960	8bc2	2.6	Homo 10-mer - A10	2180	0.99	1	0.993	0.996	0.992	1	0.993	0.996
26973	8csw	2.5	Monomer - A1	691	0.652	0.644	0.651	0.648	0.652	0.967	0.979	0.973
27022	8cvz	3.52	Hetero 10-mer - A4B4C2	4648	0.596	0.836	0.606	0.702	0.615	0.991	0.723	0.836
27431	8dh7	2.99	Homo 2-mer - A2	1052	0.964	1	0.968	0.984	0.967	1	0.968	0.984
27574	8dnm	2.76	Homo 4-mer - A4	2288	0.985	0.996	0.984	0.99	0.987	0.999	0.987	0.993
27755	8dwi	3.4	Monomer - A1	495	0.434	0.548	0.443	0.49	0.442	0.977	0.807	0.884
27760	8dwu	3.4	Hetero 9-mer - A5B3C1	3366	0.245	0.778	0.249	0.377	0.256	0.977	0.316	0.478
27842	8e2l	3.51	Hetero 6-mer - A4B2	3267	0.516	0.929	0.525	0.671	0.528	0.982	0.56	0.713
27899	8e50	3.67	Monomer - A1	767	0.43	0.484	0.429	0.454	0.432	0.99	0.877	0.93
28081	8efe	3.8	Hetero 2-mer - A1B1	1053	0.162	0.526	0.163	0.248	0.166	0.964	0.304	0.462
28637	8evu	2.58	Hetero 6-mer - A2B1C1D1E1	1934	0.988	0.974	0.988	0.981	0.988	0.974	0.988	0.981
29290	8fma	3.1	Hetero 22-mer - A11B11	22242	0.505	0.815	0.504	0.622	0.531	0.96	0.599	0.738
35136	8i2h	6	Monomer - A1	682	0.003	0.381	0.028	0.052	0.028	0.391	0.032	0.059

### Sheet: EMBuild_results
EMID	PDB ID	Resolution(Å)	Stoichiometry	# of Residues	TMRR-score	Precision	Recall	F1-score	TM-score	Existing Precision	Existing Recall	Existing F1 Score
6272	3j9s	2.6	Homo 3-mer - A3	1194	0.999	1	1	1	0.999	1	1	1
2984	5a1a	2.2	Homo 4-mer - A4	4088	0.267	0.249	0.25	0.25	0.288	0.132	0.135	0.133
3240	5fn5	4.3	Hetero 4-mer - A1B1C1D1	1542	0.956	0.746	0.937	0.831	0.978	0.753	0.959	0.843
8194	5k12	1.8	Homo 6-mer - A6	3348	0.957	0.492	0.933	0.644	0.985	0.47	0.906	0.619
8331	5szs	3.4	Homo 3-mer - A3	3975	0.36	0.258	0.291	0.274	0.474	0.578	0.666	0.619
8482	5u1d	3.97	Hetero 3-mer - A1B1C1	1522	0.744	0.493	0.668	0.567	0.883	0.507	0.716	0.594
8461	5uar	3.73	Monomer - A1	1494	0.612	0.4	0.502	0.445	0.795	0.479	0.62	0.54
8560	5uja	3.34	Monomer - A1	1460	0.763	0.578	0.683	0.627	0.947	0.638	0.774	0.699
8623	5uz7	4.1	Hetero 5-mer - A1B1C1D1E1	1438	0.944	0.637	0.926	0.754	0.976	0.649	0.956	0.773
8637	5v6p	4.1	Homo 2-mer - A2	814	0.886	0.415	0.846	0.557	0.951	0.419	0.874	0.567
8642	5v7v	3.9	Monomer - A1	818	0.958	0.706	0.959	0.813	0.975	0.711	0.974	0.822
8685	5vhw	7.8	Homo 4-mer - A4	4228	0.644	0.529	0.598	0.561	0.711	0.6	0.689	0.641
8782	5w81	3.37	Monomer - A1	1494	0.973	0.765	0.968	0.855	0.984	0.769	0.98	0.862
6724	5xjy	4.1	Monomer - A1	2305	0.237	0.153	0.185	0.167	0.65	0.348	0.432	0.386
6770	5xsy	4	Hetero 2-mer - A1B1	2029	0.931	0.602	0.931	0.732	0.98	0.612	0.958	0.747
9317	6n1q	5.16	Homo 8-mer - A8	4088	0.908	0.491	0.844	0.621	0.983	0.457	0.811	0.584
0346	6n52	4	Homo 2-mer - A2	1742	0.939	0.812	0.914	0.86	0.966	0.822	0.944	0.879
24783	7rzy	3.5	Homo 7-mer - A7	2310	0.935	0.845	0.897	0.871	0.977	0.856	0.936	0.894
25797	7tbf	3.1	Hetero 5-mer - A1B1C1D1E1	873	0.837	0.769	0.783	0.776	0.909	0.816	0.845	0.83
26126	7tu5	2.1	Homo 6-mer - A6	2784	0.989	0.948	0.981	0.964	0.997	0.95	0.985	0.967
26626	7unl	2.45	Homo 2-mer - A2	1008	0.748	0.482	0.662	0.558	0.897	0.573	0.807	0.67
26917	7uzs	2.2	Monomer - A1	691	0.97	0.916	0.962	0.938	0.979	0.918	0.976	0.946
26948	7v0q	2.5	Monomer - A1	691	0.968	0.915	0.96	0.937	0.979	0.92	0.977	0.948
33187	7xgr	2.6	Monomer - A1	671	0.854	0.286	0.791	0.421	0.936	0.321	0.899	0.473
33233	7xjp	2.71	Hetero 2-mer - A1B1	1160	0.827	0.731	0.779	0.754	0.883	0.775	0.837	0.805
33243	7xk4	3.1	Hetero 6-mer - A1B1C1D1E1F	1940	0.941	0.893	0.912	0.902	0.971	0.908	0.939	0.923
33306	7xmv	2.6	Homo 6-mer - A6	1926	0.993	0.965	0.99	0.977	0.996	0.96	0.993	0.977
33331	7xnz	3.6	Homo 4-mer - A4	1912	0.734	0.694	0.703	0.698	0.767	0.787	0.805	0.796
33861	7yim	2.6	Monomer - A1	609	0.988	0.966	0.993	0.979	0.982	0.953	0.992	0.972
34017	7ypx	3.12	Hetero 6-mer - A3B3	1353	0.725	0.588	0.644	0.615	0.88	0.66	0.748	0.702
14716	7zh0	3.2	Monomer - A1	556	0.745	0.608	0.683	0.643	0.864	0.683	0.792	0.733
14725	7zh6	3.67	Monomer - A1	556	0.745	0.586	0.682	0.631	0.868	0.664	0.795	0.724
15047	8a04	3.2	Homo 3-mer - A3	717	0.661	0.994	0.662	0.795	0.659	0.992	0.662	0.794
15220	8a7d	3.06	Hetero 3-mer - A1B1C1	3239	0.767	0.531	0.752	0.622	0.783	0.571	0.82	0.673
15560	8ap7	2.7	Hetero 30-mer - A2B2C2D2E2F2G2H2I2J2K2L2M2N2O2	4822	0.307	0.215	0.241	0.227	0.507	0.457	0.533	0.492
15561	8ap8	3.7	Hetero 5-mer - A1B1C1D1E1	1165	0.721	0.439	0.666	0.529	0.801	0.5	0.777	0.609
15686	8avx	3.5	Homo 2-mer - A2	1876	0.893	0.533	0.838	0.652	0.955	0.561	0.896	0.69
15960	8bc2	2.6	Homo 10-mer - A10	2180	0.996	0.965	1	0.982	0.997	0.961	1	0.98
26973	8csw	2.5	Monomer - A1	691	0.969	0.915	0.962	0.938	0.979	0.922	0.976	0.948
27022	8cvz	3.52	Hetero 10-mer - A4B4C2	4648	0.937	0.655	0.927	0.767	0.953	0.665	0.949	0.782
27431	8dh7	2.99	Homo 2-mer - A2	1052	0.998	0.998	0.998	0.998	0.997	0.998	0.998	0.998
27574	8dnm	2.76	Homo 4-mer - A4	2288	0.998	0.843	0.998	0.914	0.998	0.841	0.997	0.913
27755	8dwi	3.4	Monomer - A1	495	0.677	0.487	0.568	0.524	0.837	0.607	0.741	0.667
27760	8dwu	3.4	Hetero 9-mer - A5B3C1	3366	0.374	0.243	0.326	0.279	0.445	0.396	0.539	0.457
27842	8e2l	3.51	Hetero 6-mer - A4B2	3267	0.549	0.306	0.527	0.387	0.576	0.392	0.683	0.498
27899	8e50	3.67	Monomer - A1	767	0.964	0.756	0.962	0.847	0.978	0.758	0.975	0.853
28081	8efe	3.8	Hetero 2-mer - A1B1	1053	0.623	0.548	0.535	0.541	0.763	0.653	0.665	0.659
28637	8evu	2.58	Hetero 6-mer - A2B1C1D1E1	1934	0.954	0.745	0.935	0.829	0.973	0.754	0.955	0.843
29290	8fma	3.1	Hetero 22-mer - A11B11	22242	0.424	0.191	0.375	0.253	0.511	0.269	0.534	0.357
35136	8i2h	6	Monomer - A1	682	0.53	0.35	0.428	0.385	0.76	0.325	0.421	0.367

### Sheet: DeepMainmast_results
EMID	PDB ID	Resolution(Å)	Stoichiometry	# of Residues	TMRR-score	Precision	Recall	F1-score	TM-score	Existing Precision	Existing Recall	Existing F1 Score
6272	3j9s	2.6	Homo 3-mer - A3	1194	0.961	0.997	0.962	0.979	0.96	0.999	0.965	0.982
2984	5a1a	2.2	Homo 4-mer - A4	4088	0.003	0.124	0.014	0.025	0.029	0.983	0.112	0.2
3240	5fn5	4.3	Hetero 4-mer - A1B1C1D1	1542	0.662	0.864	0.665	0.752	0.678	0.967	0.76	0.851
8194	5k12	1.8	Homo 6-mer - A6	3348	0.554	0.397	0.506	0.445	0.611	0.701	0.894	0.786
8331	5szs	3.4	Homo 3-mer - A3	3975	0.759	0.822	0.75	0.785	0.774	0.987	0.907	0.945
8482	5u1d	3.97	Hetero 3-mer - A1B1C1	1522	0.221	0.335	0.244	0.282	0.483	0.231	0.175	0.199
8461	5uar	3.73	Monomer - A1	1494	0.661	0.768	0.655	0.707	0.703	0.955	0.84	0.893
8560	5uja	3.34	Monomer - A1	1460	0.061	0.088	0.066	0.075	0.4	0.148	0.113	0.128
8623	5uz7	4.1	Hetero 5-mer - A1B1C1D1E1	1438	0.787	0.816	0.814	0.815	0.853	0.913	0.926	0.919
8637	5v6p	4.1	Homo 2-mer - A2	814	0.586	0.593	0.593	0.593	0.635	0.84	0.854	0.847
8642	5v7v	3.9	Monomer - A1	818	0.87	0.845	0.899	0.871	0.923	0.866	0.936	0.9
8685	5vhw	7.8	Homo 4-mer - A4	4228	NaN	NaN	NaN	NaN	NaN	NaN	NaN	NaN
8782	5w81	3.37	Monomer - A1	1494	0.853	0.922	0.873	0.897	0.893	0.973	0.929	0.951
6724	5xjy	4.1	Monomer - A1	2305	0.478	0.707	0.5	0.586	0.559	0.958	0.702	0.81
6770	5xsy	4	Hetero 2-mer - A1B1	2029	0.769	0.817	0.775	0.795	0.813	0.922	0.886	0.904
9317	6n1q	5.16	Homo 8-mer - A8	4088	0.001	0.058	0.005	0.009	0.013	0.874	0.074	0.137
0346	6n52	4	Homo 2-mer - A2	1742	0.442	0.743	0.461	0.569	0.499	0.979	0.623	0.761
24783	7rzy	3.5	Homo 7-mer - A7	2310	0.133	0.314	0.122	0.175	0.15	0.972	0.385	0.552
25797	7tbf	3.1	Hetero 5-mer - A1B1C1D1E1	873	0.75	0.838	0.736	0.784	0.784	0.966	0.861	0.911
26126	7tu5	2.1	Homo 6-mer - A6	2784	0.297	0.536	0.3	0.384	0.306	0.996	0.556	0.714
26626	7unl	2.45	Homo 2-mer - A2	1008	0.607	0.596	0.601	0.598	0.613	0.965	0.973	0.969
26917	7uzs	2.2	Monomer - A1	691	0.003	0.235	0.018	0.034	0.021	0.608	0.047	0.087
26948	7v0q	2.5	Monomer - A1	691	0.009	0.062	0.036	0.046	0.138	0.76	0.448	0.564
33187	7xgr	2.6	Monomer - A1	671	0.904	0.898	0.921	0.91	0.929	0.915	0.943	0.929
33233	7xjp	2.71	Hetero 2-mer - A1B1	1160	0.965	0.983	0.966	0.975	0.971	0.991	0.974	0.982
33243	7xk4	3.1	Hetero 6-mer - A1B1C1D1E1F	1940	0.945	0.977	0.945	0.961	0.956	0.989	0.961	0.975
33306	7xmv	2.6	Homo 6-mer - A6	1926	0.218	0.315	0.214	0.255	0.222	0.571	0.388	0.462
33331	7xnz	3.6	Homo 4-mer - A4	1912	0.925	0.982	0.932	0.957	0.942	0.987	0.948	0.967
33861	7yim	2.6	Monomer - A1	609	0.281	0.4	0.296	0.34	0.322	0.964	0.721	0.825
34017	7ypx	3.12	Hetero 6-mer - A3B3	1353	0.698	0.914	0.706	0.797	0.725	0.958	0.756	0.845
14716	7zh0	3.2	Monomer - A1	556	0.817	0.951	0.828	0.886	0.842	0.972	0.853	0.909
14725	7zh6	3.67	Monomer - A1	556	0.855	0.97	0.874	0.92	0.87	0.977	0.891	0.932
15047	8a04	3.2	Homo 3-mer - A3	717	0.245	0.273	0.24	0.256	0.251	0.333	0.293	0.312
15220	8a7d	3.06	Hetero 3-mer - A1B1C1	3239	0.418	0.506	0.412	0.454	0.434	0.968	0.798	0.875
15560	8ap7	2.7	Hetero 30-mer - A2B2C2D2E2F2G2H2I2J2K2L2M2N2O2	4822	0.709	0.867	0.706	0.778	0.728	0.948	0.773	0.851
15561	8ap8	3.7	Hetero 5-mer - A1B1C1D1E1	1165	0.923	0.92	0.928	0.924	0.932	0.944	0.961	0.952
15686	8avx	3.5	Homo 2-mer - A2	1876	0.408	0.574	0.396	0.469	0.424	0.896	0.646	0.751
15960	8bc2	2.6	Homo 10-mer - A10	2180	0.56	0.675	0.559	0.611	0.561	0.999	0.828	0.905
26973	8csw	2.5	Monomer - A1	691	0	0.064	0.041	0.05	0.165	0.798	0.516	0.627
27022	8cvz	3.52	Hetero 10-mer - A4B4C2	4648	0.591	0.793	0.592	0.678	0.62	0.989	0.75	0.853
27431	8dh7	2.99	Homo 2-mer - A2	1052	0.957	0.998	0.961	0.979	0.958	0.998	0.961	0.979
27574	8dnm	2.76	Homo 4-mer - A4	2288	0.99	0.997	0.991	0.994	0.992	0.998	0.993	0.996
27755	8dwi	3.4	Monomer - A1	495	0.88	0.906	0.892	0.899	0.883	0.889	0.892	0.89
27760	8dwu	3.4	Hetero 9-mer - A5B3C1	3366	0.268	0.676	0.27	0.386	0.285	0.969	0.395	0.561
27842	8e2l	3.51	Hetero 6-mer - A4B2	3267	0.368	0.702	0.372	0.487	0.395	0.964	0.522	0.677
27899	8e50	3.67	Monomer - A1	767	0.93	0.945	0.949	0.947	0.957	0.951	0.962	0.956
28081	8efe	3.8	Hetero 2-mer - A1B1	1053	0.68	0.944	0.685	0.794	0.688	0.982	0.721	0.831
28637	8evu	2.58	Hetero 6-mer - A2B1C1D1E1	1934	0.986	0.935	0.984	0.959	0.99	0.942	0.994	0.967
29290	8fma	3.1	Hetero 22-mer - A11B11	22242	NaN	NaN	NaN	NaN	NaN	NaN	NaN	NaN
35136	8i2h	6	Monomer - A1	682	0.013	0.253	0.065	0.104	0.12	0.497	0.143	0.222

### Sheet: DeepMainmast-Base_results
EMID	PDB ID	Resolution(Å)	Stoichiometry	# of Residues	TMRR-score	Precision	Recall	F1-score	TM-score	Existing Precision	Existing Recall	Existing F1 Score
6272	3j9s	2.6	Homo 3-mer - A3	1194	0.994	0.998	0.996	0.997	0.993	1	0.997	0.999
2984	5a1a	2.2	Homo 4-mer - A4	4088	0	0.06	0.006	0.012	0.032	0.993	0.104	0.189
3240	5fn5	4.3	Hetero 4-mer - A1B1C1D1	1542	0.014	0.062	0.037	0.046	0.145	0.966	0.594	0.736
8194	5k12	1.8	Homo 6-mer - A6	3348	0.136	0.468	0.134	0.208	0.14	0.584	0.167	0.26
8331	5szs	3.4	Homo 3-mer - A3	3975	0.126	0.354	0.121	0.18	0.136	0.988	0.34	0.506
8482	5u1d	3.97	Hetero 3-mer - A1B1C1	1522	0.197	0.322	0.229	0.268	0.448	0.236	0.175	0.201
8461	5uar	3.73	Monomer - A1	1494	0.669	0.791	0.675	0.728	0.722	0.956	0.844	0.896
8560	5uja	3.34	Monomer - A1	1460	0.069	0.092	0.069	0.079	0.415	0.155	0.12	0.135
8623	5uz7	4.1	Hetero 5-mer - A1B1C1D1E1	1438	0.741	0.769	0.765	0.767	0.817	0.914	0.92	0.917
8637	5v6p	4.1	Homo 2-mer - A2	814	0.193	0.296	0.187	0.229	0.217	0.963	0.619	0.753
8642	5v7v	3.9	Monomer - A1	818	0.863	0.826	0.881	0.852	0.907	0.865	0.941	0.902
8685	5vhw	7.8	Homo 4-mer - A4	4228	0.001	0.049	0.004	0.008	0.021	0.293	0.026	0.048
8782	5w81	3.37	Monomer - A1	1494	0.855	0.928	0.864	0.895	0.891	0.982	0.923	0.952
6724	5xjy	4.1	Monomer - A1	2305	0.42	0.61	0.427	0.502	0.476	0.959	0.698	0.808
6770	5xsy	4	Hetero 2-mer - A1B1	2029	0.744	0.781	0.748	0.764	0.791	0.918	0.889	0.903
9317	6n1q	5.16	Homo 8-mer - A8	4088	0.001	0.051	0.004	0.008	0.018	0.847	0.074	0.136
0346	6n52	4	Homo 2-mer - A2	1742	0.125	0.321	0.141	0.196	0.164	0.986	0.445	0.613
24783	7rzy	3.5	Homo 7-mer - A7	2310	0.033	0.265	0.032	0.057	0.046	0.955	0.118	0.209
25797	7tbf	3.1	Hetero 5-mer - A1B1C1D1E1	873	0.752	0.824	0.734	0.777	0.789	0.962	0.867	0.912
26126	7tu5	2.1	Homo 6-mer - A6	2784	0.071	0.447	0.07	0.121	0.071	0.993	0.155	0.269
26626	7unl	2.45	Homo 2-mer - A2	1008	0.445	0.784	0.444	0.567	0.445	0.962	0.545	0.696
26917	7uzs	2.2	Monomer - A1	691	0.003	0.242	0.024	0.044	0.045	0.485	0.049	0.088
26948	7v0q	2.5	Monomer - A1	691	0.003	0.037	0.024	0.029	0.137	0.751	0.494	0.596
33187	7xgr	2.6	Monomer - A1	671	0.925	0.903	0.921	0.912	0.929	0.92	0.943	0.931
33233	7xjp	2.71	Hetero 2-mer - A1B1	1160	0.963	0.985	0.967	0.976	0.971	0.99	0.974	0.982
33243	7xk4	3.1	Hetero 6-mer - A1B1C1D1E1F	1940	0.949	0.984	0.956	0.97	0.962	0.989	0.966	0.978
33306	7xmv	2.6	Homo 6-mer - A6	1926	0.255	0.346	0.247	0.288	0.263	0.693	0.495	0.578
33331	7xnz	3.6	Homo 4-mer - A4	1912	0.915	0.985	0.923	0.953	0.931	0.989	0.938	0.963
33861	7yim	2.6	Monomer - A1	609	0.096	0.291	0.208	0.242	0.226	0.963	0.698	0.809
34017	7ypx	3.12	Hetero 6-mer - A3B3	1353	0.507	0.658	0.515	0.577	0.575	0.962	0.782	0.863
14716	7zh0	3.2	Monomer - A1	556	0.815	0.949	0.83	0.886	0.84	0.968	0.853	0.907
14725	7zh6	3.67	Monomer - A1	556	0.77	0.91	0.799	0.851	0.825	0.958	0.862	0.907
15047	8a04	3.2	Homo 3-mer - A3	717	0.369	0.42	0.364	0.39	0.374	0.41	0.356	0.381
15220	8a7d	3.06	Hetero 3-mer - A1B1C1	3239	0.687	0.859	0.695	0.768	0.702	0.972	0.798	0.877
15560	8ap7	2.7	Hetero 30-mer - A2B2C2D2E2F2G2H2I2J2K2L2M2N2O2	4822	0.894	0.88	0.89	0.885	0.902	0.938	0.949	0.944
15561	8ap8	3.7	Hetero 5-mer - A1B1C1D1E1	1165	0.919	0.95	0.939	0.944	0.942	0.955	0.948	0.952
15686	8avx	3.5	Homo 2-mer - A2	1876	0.13	0.207	0.129	0.159	0.192	0.889	0.584	0.705
15960	8bc2	2.6	Homo 10-mer - A10	2180	0.842	0.997	0.842	0.913	0.842	1	0.845	0.916
26973	8csw	2.5	Monomer - A1	691	0.006	0.049	0.029	0.036	0.134	0.777	0.457	0.575
27022	8cvz	3.52	Hetero 10-mer - A4B4C2	4648	0.531	0.723	0.524	0.608	0.555	0.988	0.725	0.837
27431	8dh7	2.99	Homo 2-mer - A2	1052	0.965	0.999	0.975	0.987	0.971	0.999	0.975	0.987
27574	8dnm	2.76	Homo 4-mer - A4	2288	0.943	0.984	0.944	0.964	0.946	0.998	0.958	0.978
27755	8dwi	3.4	Monomer - A1	495	0.716	0.849	0.795	0.821	0.798	0.851	0.807	0.828
27760	8dwu	3.4	Hetero 9-mer - A5B3C1	3366	0.268	0.68	0.272	0.388	0.282	0.962	0.393	0.558
27842	8e2l	3.51	Hetero 6-mer - A4B2	3267	0.012	0.094	0.017	0.029	0.07	0.982	0.185	0.311
27899	8e50	3.67	Monomer - A1	767	0.929	0.945	0.948	0.946	0.957	0.953	0.962	0.957
28081	8efe	3.8	Hetero 2-mer - A1B1	1053	0.549	0.851	0.6	0.704	0.627	0.961	0.693	0.805
28637	8evu	2.58	Hetero 6-mer - A2B1C1D1E1	1934	0.986	0.936	0.984	0.96	0.99	0.944	0.994	0.968
29290	8fma	3.1	Hetero 22-mer - A11B11	22242	NaN	NaN	NaN	NaN	NaN	NaN	NaN	NaN
35136	8i2h	6	Monomer - A1	682	0.007	0.346	0.097	0.151	0.139	0.478	0.15	0.228
